# Recurring adaptive introgression of a supergene variant that determines social organization

**DOI:** 10.1101/2021.04.11.439370

**Authors:** Eckart Stolle, Rodrigo Pracana, Federico López-Osorio, Marian K. Priebe, Gabriel Luis Hernández, Claudia Castillo-Carrillo, Maria Cristina Arias, Carolina Ivon Paris, Martin Bollazzi, Anurag Priyam, Yannick Wurm

**Author notes:** These authors contributed equally to this work (Eckart Stolle, Rodrigo Pracana).

## Abstract

Introgression has been proposed as an essential source of adaptive genetic variation. However, a key barrier to adaptive introgression is that recombination can break down combinations of alleles that underpin many traits. This barrier might be overcome in supergene regions, where suppressed recombination leads to joint inheritance across many loci. Here, we study the evolution of a large supergene region that determines a major social and ecological trait in *Solenopsis* fire ants: whether colonies have one queen or multiple queens. Using coalescent-based phylogenies built from the genomes of 365 haploid fire ant males, we show that the supergene variant responsible for multiple-queen colonies evolved in one species and repeatedly spread to other species through introgressive hybridization. This finding highlights how supergene architecture can enable a complex adaptive phenotype to recurrently permeate species boundaries.
