## Supplementary Data 4. assemblies for "Recurring adaptive introgression of a supergene variant that determines social organization"

### Sheet: Sheet1
ID	Solenopsis species	supergene variant	corresponding sampleID in the main study	assembly origin	total_length	number of contigs and scaffolds	mean_length	longest	shortest	N_count	Gaps	N50	N50n	N70	N70n	N90	N90n	BUSCO (complete)	BUSCO (complete &single copy)	BUSCO (complete & duplicated)	BUSCO (fragmented)	BUSCO (missing)	BUSCO (total tested)	FASTA Name
richteri_SRR9008133_ric-91-Ros-littleb	richteri	littleb	SRR9008133_ric-91-Ros-littleb	this study	345658186	40471	8540.89	303331	103	96136	3504	26071	3369	13152	7108	4145	16160	5295	5264	31	384	312	5991	SRR9008133.masurca.3.3.7.fa
macdonaghi_SRR9008142_mac-145-Col-bigB	macdonaghi	bigB	SRR9008142_mac-145-Col-bigB	this study	337815632	42442	7959.47	220582	100	141001	5748	22091	3884	11363	8160	3727	18257	5232	5206	26	412	347	5991	SRR9008142.masurca.3.3.7.fa
saevissima_SRR9008150_sae-46-Reg	saevissima	ancestral bigB-like	SRR9008150_sae-46-Reg	this study	342239917	37133	9216.6	295098	91	95162	3935	28344	3099	14296	6530	4498	14841	5326	5302	24	352	313	5991	SRR9008150.masurca.3.3.7.fa
saevissima_SRR9008158_sae-47-Bel	saevissima	ancestral bigB-like	SRR9008158_sae-47-Bel	this study	340519170	38177	8919.48	231976	85	135937	4782	25778	3397	13166	7119	4290	15919	5264	5233	31	398	329	5991	SRR9008158.masurca.3.3.7.fa
xADR_SRR9008168_xAdR-135-Pos-littleb	xAdR	littleb	SRR9008168_xAdR-135-Pos-littleb	this study	295608931	51385	5752.83	161432	87	1530733	40177	10603	7892	6305	15138	2665	29171	4496	4489	7	750	745	5991	SRR9008168.masurca.3.3.7.fa
macdonaghi_SRR9008173_mac-146-Col-littleb	macdonaghi	littleb	SRR9008173_mac-146-Col-littleb	this study	337392907	46280	7290.25	184187	82	144010	5764	19257	4554	10213	9376	3455	20322	5182	5154	28	426	383	5991	SRR9008173.masurca.3.3.7.fa
richteri_SRR9008200_ric-88-Ros-bigB	richteri	bigB	SRR9008200_ric-88-Ros-bigB	this study	329788245	68903	4786.27	121734	98	30473	901	11177	8303	6429	16063	2352	32355	4770	4770	14	645	562	5991	SRR9008200.masurca.3.3.7.fa
megeragtes_SRR9008215_meg-128-BZ-bigB	megeragtes	bigB	SRR9008215_meg-128-BZ-bigB	this study	344695742	45060	7649.71	211483	112	112848	4285	21988	4131	11605	8443	3708	18597	5234	5211	23	400	357	5991	SRR9008215.masurca.3.3.7.fa
interrupta_SRR9008217_int-122-Car-bigB	interrupta	bigB	SRR9008217_int-122-Car-bigB	this study	343622414	41560	8268.1	368782	85	109915	4305	26288	3308	13275	7010	4146	16033	5257	5227	30	384	350	5991	SRR9008217.masurca.3.3.7.fa
invicta_SRR9008228_inv-199-Cor-littleb	invicta	littleb	SRR9008228_inv-199-Cor-littleb	this study	344662325	43926	7846.43	216464	95	111513	3304	22369	4054	11702	8322	3906	18135	5237	5213	24	411	343	5991	SRR9008228.masurca.3.3.7.fa
xADR_SRR9008232_xAdR-134-Bra-bigB	xAdR	bigB	SRR9008232_xAdR-134-Bra-bigB	this study	332431761	54390	6112	114522	89	88814	4099	13429	6963	7690	13488	2878	27075	4952	4931	21	557	482	5991	SRR9008232.masurca.3.3.7.fa
invicta_SRR9008253_inv-218-Cor-bigB	invicta	bigB	SRR9008253_inv-218-Cor-bigB	this study	325732313	23331	13961.4	531438	88	904200	22987	44304	1763	19570	4008	5986	10014	5432	5403	29	291	268	5991	SRR9008253.masurca.3.3.7.fa
invicta_M01-bigB	invicta	bigB	not in the main study	GCF_016802725.1	378101515	219	1.72649e+06	33177226	5115	3856680	98	26227205	7	19544602	10	17670060	14	5787	5746	41	49	155	5991	GCF_016802725.1_UNIL_Sinv_3.0_genomic.fna
invicta_M02-littleb	invicta	littleb	not in the main study	GCA_010367695.1	413978255	1691	244813	30501469	2679	20047	196	13111170	11	797841	36	75181	381	5785	5643	142	49	157	5991	GCA_010367695.1_ASM1036769v1_genomic.fna
invicta_t2_p-littleb	invicta	littleb	not in the main study	GCA_009299975.1	384494608	1708	225114	30628051	684	39600	396	16736736	9	10850612	15	138172	191	5708	5673	35	74	209	5991	GCA_009299975.1_ASM929997v1_genomic.fna
invicta_t4-bigB	invicta	bigB	not in the main study	GCA_009299965.1	349309009	2235	156290	24434233	1065	92000	920	11613644	11	377063	42	70782	524	5355	5334	21	139	497	5991	GCA_009299965.1_ASM929996v1_genomic.fna
invicta_CGI1-1-bigB-m_bigB	invicta	bigB	CGI1−1−bigB−m	GCA_018691235.1	384929089	932	413014	32229788	1025	89000	890	24811684	7	17423287	11	10008698	16	5778	5743	35	56	157	5991	GCA_018691235.1_QMUL_Sinv_Sequel2_genomic.fna
fugax	fugax	ancestral bigB-like	not in the main study	GCA_003595255.1	335323959	81632	4107.75	221260	200	415671	45385	14463	6015	7339	12490	1978	29194	5021	4993	28	487	483	5991	Sfugax.fa
geminata_gem-1	geminata	ancestral bigB-like	gem−1−bigB−m−majorityallele	this study	330320392	70466	4687.66	146350	150	619723	20677	7856	10933	4581	21990	2110	42993	4407	4388	19	850	734	5991	Sgeminata.fa
pusillignis_Lad4-1	pusillignis	ancestral bigB-like	Lad4−1−bigB−m−majorityallele	this study	385650179	54045	7135.72	231912	150	230997	6152	28506	3670	14717	7453	3617	17469	5406	5359	47	329	256	5991	Spusillignis.fa
saevissima_Par2-5	saevissima	ancestral bigB-like	Par2−5−bigB−m	this study	357757534	34392	10402.4	367692	173	189917	6731	30332	2751	14760	6165	4886	14442	5369	5344	25	325	297	5991	Ssaevissima2.fa
invicta_gnGA	invicta	bigB	not in the main study	Stolle et al. 2019, MBE	398896872	69523	5737.62	6355204	200	41236636	23388	560160	142	107802	487	1803	12367	5686	5665	21	203	102	5991	gng20170922.fa
